# Patterns of microbiome variation among infrapopulations of permanent bloodsucking parasites

**DOI:** 10.1101/2020.05.27.118331

**Authors:** Jorge Doña, Stephany Virrueta Herrera, Tommi Nyman, Mervi Kunnasranta, Kevin P. Johnson

**Affiliations:** Illinois Natural History Survey, Prairie Research Institute, University of Illinois at Urbana-Champaign, 1816 S. Oak St., Champaign, Illinois 61820, USA; Departamento de Biología Animal, Universidad de Granada, Granada, 18001, Spain; Department of Ecosystems in the Barents Region, Norwegian Institute of Bioeconomy Research, Svanhovd 35, 9925 Svanvik, Norway; Department of Environmental and Biological Sciences, University of Eastern Finland, Yliopistokatu 7, 80101 Joensuu, Finland; Natural Resources Institute Finland, Joensuu, Finland

**Keywords:** genome-resolved metagenomics, host-symbiont, intraspecific variation, lice, microbiota, shotgun metagenomics, symbiont

## Abstract

While interspecific variation in microbiome composition can often be readily explained by factors such as host species identity, there is still limited knowledge of how microbiomes vary at scales lower than the species level (e.g., between individuals or populations). Here, we evaluated variation in microbiome composition of individual parasites among infrapopulations (i.e., populations of parasites of the same species living on a single host individual). To address this question, we used genome-resolved and shotgun metagenomic data of 17 infrapopulations (balanced design) of the permanent, bloodsucking seal louse *Echinophthirius horridus* sampled from individual Saimaa ringed seals *Pusa hispida saimensis*. Both genome-resolved and read-based metagenomic classification approaches consistently show that parasite infrapopulation identity is a significant factor that explains both qualitative and quantitative patterns of microbiome variation at the intraspecific level. This study contributes to the general understanding of the factors driving patterns of intraspecific variation in microbiome composition, especially of bloodsucking parasites, and has implications for understanding how well-known processes occurring at higher taxonomic levels, such as phylosymbiosis, might arise in these systems.
