## Supplementary material for "Patterns of microbiome variation among infrapopulations of permanent bloodsucking parasites": Table S4

Function	Degree of completeness (1→ complete; 0 → absent)
F-type ATPase	1
D-galacturonate epimerase	1
beta-N-acetylhexosaminidase	1
riboflavin biosynthesis	1
transporter: phosphate	1
Mixed acid: Acetate	1
Mixed acid: Ethanol, Acetate to Acetylaldehyde	1
Glyoxylate shunt	1
Cobalt transporter CorA	1
Copper transporter CopA	1
Ferrous iron transporter FeoB	1
Fe-Mn transporter MntH	1
lysine	1
serine	1
asparagine	1
glutamine	1
glycine	1
proline	1
aspartate	1
glutamate	1
NADH-quinone oxidoreductase	0.98
glycolysis	0.89
gluconeogenesis	0.89
Sec-SRP	0.81
Retinal biosynthesis	0.75
Twin Arginine Targeting	0.75
TCA Cycle	0.62
Mixed acid: PEP to Succinate via OAA, malate & fumarate	0.5625
Anaplerotic genes	0.5
Arsenic reduction	0.5
tryptophan	0.5
Type I Secretion	0.33
4-Hydroxybutyrate/3-hydroxypropionate	0.3
Serine pathway/formaldehyde assimilation	0.3
Cytochrome c oxidase, cbb3-type	0.25
leucine	0.25
Coenzyme B/Coenzyme M regeneration	0.2
thiamin biosynthesis	0.18
valine	0.166
isoleucine	0.166
Competence-related core components	0.14
3-Hydroxypropionate Bicycle	0.12
cobalamin biosynthesis	0.12
CP-lyase operon	0.09
NAD(P)H-quinone oxidoreductase	0
Na-NADH-ubiquinone oxidoreductase	0
V-type ATPase	0
Cytochrome c oxidase	0
Ubiquinol-cytochrome c reductase	0
Cytochrome o ubiquinol oxidase	0
Cytochrome aa3-600 menaquinol oxidase	0
Cytochrome bd complex	0
RuBisCo	0
CBB Cycle	0
rTCA Cycle	0
Wood-Ljungdahl	0
pectinesterase	0
diacetylchitobiose deacetylase	0
glucoamylase	0
exo-poly-alpha-galacturonosidase	0
oligogalacturonide lyase	0
cellulase	0
exopolygalacturonase	0
chitinase	0
basic endochitinase B	0
bifunctional chitinase/lysozyme	0
D-galacturonate isomerase	0
alpha-amylase	0
beta-glucosidase	0
pullulanase	0
ammonia oxidation (amo/pmmo)	0
hydroxylamine oxidation	0
nitrite oxidation	0
dissim nitrate reduction	0
DNRA	0
nitrite reduction	0
nitric oxide reduction	0
nitrous-oxide reduction	0
nitrogen fixation	0
hydrazine dehydrogenase	0
hydrazine synthase	0
dissimilatory sulfate < > APS	0
dissimilatory sulfite < > APS	0
dissimilatory sulfite < > sulfide	0
thiosulfate oxidation	0
alt thiosulfate oxidation tsdA	0
alt thiosulfate oxidation doxAD	0
sulfur reductase sreABC	0
thiosulfate/polysulfide reductase	0
sulfhydrogenase	0
sulfur disproportionation	0
sulfur dioxygenase	0
sulfite dehydrogenase	0
sulfite dehydrogenase (quinone)	0
sulfide oxidation	0
sulfur assimilation	0
DMSP demethylation	0
DMS dehydrogenase	0
DMSO reductase	0
NiFe hydrogenase	0
ferredoxin hydrogenase	0
membrane-bound hydrogenase	0
hydrogen:quinone oxidoreductase	0
NAD-reducing hydrogenase	0
NADP-reducing hydrogenase	0
NiFe hydrogenase Hyd-1	0
transporter: vitamin B12	0
transporter: thiamin	0
transporter: urea	0
transporter: phosphonate	0
Flagellum	0
Chemotaxis	0
Methanogenesis via methanol	0
Methanogenesis via acetate	0
Methanogenesis via dimethylsulfide, methanethiol, methylpropanoate	0
Methanogenesis via methylamine	0
Methanogenesis via trimethylamine	0
Methanogenesis via dimethylamine	0
Methanogenesis via CO2	0
Coenzyme M reduction to methane	0
Soluble methane monooxygenase	0
methanol dehydrogenase	0
alcohol oxidase	0
dimethylamine/trimethylamine dehydrogenase	0
Photosystem II	0
Photosystem I	0
Cytochrome b6/f complex	0
anoxygenic type-II reaction center	0
anoxygenic type-I reaction center	0
Entner-Doudoroff Pathway	0
Mixed acid: Lactate	0
Mixed acid: Formate	0
Mixed acid: Formate to CO2 & H2	0
Mixed acid: Ethanol, Acetyl-CoA to Acetylaldehyde (reversible)	0
Mixed acid: Ethanol, Acetylaldehyde to Ethanol	0
Naphthalene degradation to salicylate	0
Biofilm PGA Synthesis protein	0
Colanic acid and Biofilm transcriptional regulator	0
Biofilm regulator BssS	0
Colanic acid and Biofilm protein A	0
Curli fimbriae biosynthesis	0
Adhesion	0
Competence-related related components	0
Competence factors	0
Sulfolipid biosynthesis	0
C-P lyase cleavage PhnJ	0
CP-lyase complex	0
Type III Secretion	0
Type II Secretion	0
Type IV Secretion	0
Type VI Secretion	0
Type Vabc Secretion	0
Cobalt transporter CbiMQ	0
Cobalt transporter CbtA	0
Nickel ABC-type substrate-binding NikA	0
Ferric iron ABC-type substrate-binding AfuA	0
histidine	0
arginine	0
threonine	0
cysteine	0
alanine	0
methionine	0
phenylalanine	0
tyrosine	0
