## Supplementary material for "Patterns of microbiome variation among infrapopulations of permanent bloodsucking parasites": Table S1

SampleID	Organism	Host	Tissue	Location	Collection_date	Host_ID	Bioproject_accession	SRA_accession
Echor02	Echinophthirius horridus	Pusa hispida saimensis	whole insect	Finland: Lake Saimaa, Pihlajavesi	15-April-2014	TU-14	PRJNA490904	SRR8145901
Echor03	Echinophthirius horridus	Pusa hispida saimensis	whole insect	Finland: Lake Saimaa, Haukivesi	1-June-2012	US-12	PRJNA490905	SRR8145902
Echor04	Echinophthirius horridus	Pusa hispida saimensis	whole insect	Finland: Lake Saimaa, Haukivesi	22-May-2009	PA-09	PRJNA490906	SRR8145903
Echor18	Echinophthirius horridus	Pusa hispida saimensis	whole insect	Finland: Lake Saimaa, Pihlajavesi	15-April-2014	TU-14	PRJNA490920	SRR8145917
Echor19	Echinophthirius horridus	Pusa hispida saimensis	whole insect	Finland: Lake Saimaa, Haukivesi	1-June-2012	US-12	PRJNA490921	SRR8145918
Echor20	Echinophthirius horridus	Pusa hispida saimensis	whole insect	Finland: Lake Saimaa, Haukivesi	22-May-2009	PA-09	PRJNA490922	SRR8145919
Echor21	Echinophthirius horridus	Pusa hispida saimensis	whole insect	Finland: Lake Saimaa, Siikalahti	22-April-2014	PE-14	PRJNA490923	SRR8145920
Echor22	Echinophthirius horridus	Pusa hispida saimensis	whole insect	Finland: Lake Saimaa, Siikalahti	22-April-2014	PE-14	PRJNA490924	SRR8145921
Echor23	Echinophthirius horridus	Pusa hispida saimensis	whole insect	Finland: Lake Saimaa, Haukivesi	20-May-2012	AS-12	PRJNA490925	SRR8145922
Echor24	Echinophthirius horridus	Pusa hispida saimensis	whole insect	Finland: Lake Saimaa, Haukivesi	20-May-2012	AS-12	PRJNA490926	SRR8145923
Echor25	Echinophthirius horridus	Pusa hispida saimensis	whole insect	Finland: Lake Saimaa, Haukivesi	14-April-2011	LI-11	PRJNA490927	SRR8145924
Echor26	Echinophthirius horridus	Pusa hispida saimensis	whole insect	Finland: Lake Saimaa, Haukivesi	14-April-2011	LI-11	PRJNA490928	SRR8145925
Echor27	Echinophthirius horridus	Pusa hispida saimensis	whole insect	Finland: Lake Saimaa, Joutenvesi	1-May-2010	VA-10	PRJNA490929	SRR8145926
Echor28	Echinophthirius horridus	Pusa hispida saimensis	whole insect	Finland: Lake Saimaa, Joutenvesi	1-May-2010	VA-10	PRJNA490930	SRR8145927
Echor29	Echinophthirius horridus	Pusa hispida saimensis	whole insect	Finland: Lake Saimaa, Haukivesi	2-May-2010	RA-10	PRJNA490931	SRR8145928
Echor30	Echinophthirius horridus	Pusa hispida saimensis	whole insect	Finland: Lake Saimaa, Haukivesi	2-May-2010	RA-10	PRJNA490932	SRR8145929
Echor31	Echinophthirius horridus	Pusa hispida saimensis	whole insect	Finland: Lake Saimaa, Etela-Saimaa	11-July-2016	2660	PRJNA490933	SRR8145930
Echor32	Echinophthirius horridus	Pusa hispida saimensis	whole insect	Finland: Lake Saimaa, Etela-Saimaa	11-July-2016	2660	PRJNA490934	SRR8145931
Echor33	Echinophthirius horridus	Pusa hispida saimensis	whole insect	Finland: Lake Saimaa, Petranselka	12-July-2012	2555	PRJNA490935	SRR8145932
Echor34	Echinophthirius horridus	Pusa hispida saimensis	whole insect	Finland: Lake Saimaa, Petranselka	12-July-2012	2555	PRJNA490936	SRR8145933
Echor35	Echinophthirius horridus	Pusa hispida saimensis	whole insect	Finland: Lake Saimaa, Etela-Saimaa	30-May-2016	2653	PRJNA490937	SRR8145934
Echor36	Echinophthirius horridus	Pusa hispida saimensis	whole insect	Finland: Lake Saimaa, Etela-Saimaa	30-May-2016	2653	PRJNA490938	SRR8145935
Echor37	Echinophthirius horridus	Pusa hispida saimensis	whole insect	Finland: Lake Saimaa, Lepistonselka	1-Feb-2015	2621	PRJNA490939	SRR8145936
Echor38	Echinophthirius horridus	Pusa hispida saimensis	whole insect	Finland: Lake Saimaa, Lepistonselka	1-Feb-2015	2621	PRJNA490940	SRR8145937
Echor39	Echinophthirius horridus	Pusa hispida saimensis	whole insect	Finland: Lake Saimaa, Pihlajavesi	30-Aug-2016	2664	PRJNA490941	SRR8145938
Echor40	Echinophthirius horridus	Pusa hispida saimensis	whole insect	Finland: Lake Saimaa, Pihlajavesi	30-Aug-2016	2664	PRJNA490942	SRR8145939
Echor41	Echinophthirius horridus	Pusa hispida saimensis	whole insect	Finland: Lake Saimaa, Pihlajavesi	18-March-2016	2642	PRJNA490943	SRR8145940
Echor42	Echinophthirius horridus	Pusa hispida saimensis	whole insect	Finland: Lake Saimaa, Pihlajavesi	18-March-2016	2642	PRJNA490944	SRR8145941
Echor43	Echinophthirius horridus	Pusa hispida saimensis	whole insect	Finland: Lake Saimaa, Joutenvesi	11-July-2015	2638	PRJNA490945	SRR8145942
Echor44	Echinophthirius horridus	Pusa hispida saimensis	whole insect	Finland: Lake Saimaa, Joutenvesi	11-July-2015	2638	PRJNA490946	SRR8145943
Echor45	Echinophthirius horridus	Pusa hispida saimensis	whole insect	Finland: Lake Saimaa, Orivesi	24-May-2014	2610	PRJNA490947	SRR8145944
Echor46	Echinophthirius horridus	Pusa hispida saimensis	whole insect	Finland: Lake Saimaa, Orivesi	24-May-2014	2610	PRJNA490948	SRR8145945
Echor47	Echinophthirius horridus	Pusa hispida saimensis	whole insect	Finland: Lake Saimaa, Haukivesi	12-Nov-2017	2703	PRJNA490949	SRR8145946
Echor48	Echinophthirius horridus	Pusa hispida saimensis	whole insect	Finland: Lake Saimaa, Haukivesi	12-Nov-2017	2703	PRJNA490950	SRR8145947
